# How ancient forest fragmentation and riparian connectivity generate high levels of genetic diversity in a microendemic Malagasy tree

**DOI:** 10.1101/2020.11.25.394544

**Authors:** Jordi Salmona, Axel Dresen, Anicet E. Ranaivoson, Sophie Manzi, Barbara Le Pors, Cynthia Hong-Wa, Jacqueline Razanatsoa, Nicole V. Andriaholinirina, Solofonirina Rasoloharijaona, Marie-Elodie Vavitsara, Guillaume Besnard

## Abstract

Understanding landscape changes is central to predicting evolutionary trajectories and defining conservation practices. While human-driven deforestation is intense throughout Madagascar, exceptions in areas like the Loky-Manambato region (North) raise questions. Such regions also harbor a rich and endemic flora, whose evolutionary origin remains poorly understood. We assessed the genetic diversity of an endangered microendemic Malagasy olive species (Noronhia spinifolia Hong-Wa) to better understand the vegetation dynamic in the Loky-Manambato region and its influence on past evolutionary processes. We characterized 72 individuals sampled across eight forests through nuclear and mitochondrial restriction associated sequencing data (RADseq) and chloroplast microsatellites (cpSSR). Combined population and landscape genetics analyses indicate that N. spinifolia diversity is largely explained by the current forest cover, highlighting a long-standing habitat mosaic in the region. This sustains a major and long-term role of riparian corridors in maintaining connectivity across those antique mosaic-habitats, calling for the study of organismal interactions that promote gene flow.
