## Supplementary material for "How ancient forest fragmentation and riparian connectivity generate high levels of genetic diversity in a microendemic Malagasy tree": Table S1

### Sheet: data
Accession ID	Forest	Site	Latitude	Longitude	Altitude	RAD index	Raw reads	Retained reads	De novo it.	Final de novo ref.	Mean depth	# loci > 3x	Reads aligned to catalog	HE	HO	mtDNA mean depth	NCBI Biosample accession	NCBI SRA accession	VCF N sites	VCF mean depth
GB_234_2018	Ambilondamba	Ambilondamba_Sud	-13.1715	49.654	121	AAGGG	9 963 046	7 775 363	y	y	41.3	3804	803 394	0.0179687	0.0299773	18 374	SAMN14884690	RUN:14372528:	12675	74.3823
GB_236_2018	Ambilondamba	Ambilondamba_Sud	-13.1705	49.6523	130	ACCAT	6 496 052	6 166 597	na	na	57.5	2322	766 252	0.0231963	0.0399233	13 712	SAMN14884691	RUN:14372527:	9734	67.472
GB_239_2018	Ambilondamba	Ambilondamba_Sud	-13.1692	49.652	161	AGAGT	8 948 876	8 442 083	na	na	25.6	5203	986 278	0.0195958	0.0274009	26 349	SAMN14884692	RUN:14372526:	8710	86.0873
GB_243_2018	Ambilondamba	Ambilondamba_Sud	-13.1687	49.6516	208	AGCTG	7 586 774	6 718 757	na	na	60.4	2374	760 201	0.0222354	0.0389479	24 372	SAMN14884693	RUN:14372525:	9902	73.2874
GB_250_2018	Ambilondamba	Ambilondamba_Sud	-13.1665	49.6494	255	AGGAC	6 633 370	6 049 376	na	y	42.8	2812	746 482	0.0191991	0.0329086	17 549	SAMN14884694	RUN:14372524:	12963	74.7329
AN_312_2018	Ampondrabe	Ampondrabe	-12.9777	49.6896	117	AGTCA	8 404 200	7 514 792	na	y	50	4207	907 386	0.0169057	0.0244035	20 504	SAMN14884695	RUN:14372523:	11326	85.8075
JS_326_2018	Antsiasia	Antsiasia	-13.2345	49.8111	230	ATATC	2 845 782	2 714 668	na	y	18.4	5440	487 076	0.0180607	0.0274529	10 543	SAMN14884696	RUN:14372522:	14590	40.8114
JS_328_2018	Antsiasia	Antsiasia	-13.2345	49.8111	230	ATCGA	8 959 038	8 530 020	na	na	24.7	5780	977 041	0.0179234	0.0272188	37 463	SAMN14884697	RUN:14372521:	9298	80.6512
JS_344_2018	Antsiasia	Antsiasia	-13.2345	49.8132	153	ATGCT	9 909 984	9 116 999	na	na	21	6487	998 463	0.0164673	0.0253508	24 347	SAMN14884698	RUN:14372520:	8388	85.8834
JS_354_2018	Antsiasia	Antsiasia	-13.2291	49.813	342	ATTAG	10 608 560	9 487 907	na	na	18	7759	1 007 451	0.0210831	0.0319993	32 641	SAMN14884699	RUN:14372519:	8952	81.5145
JS_355_2018	Antsiasia	Antsiasia	-13.2281	49.8128	342	CAACT	8 014 898	7 458 416	y	y	19.9	7267	948 902	0.016589	0.0255726	23 347	SAMN14884700	RUN:14372518:	11856	75.105
JS_374_2018	Antsiasia	Antsiasia	-13.2216	49.811	180	CAGTC	8 486 146	7 907 264	na	na	40.3	4087	924 841	0.0195715	0.0321228	32 021	SAMN14884701	RUN:14372517:	10236	63.2622
AN_314_2018	Bekaraoka	Bekaraoka_nord	-13.066	49.6942	87	GACTA	5 527 688	5 175 764	na	na	46.8	4239	874 888	0.0163909	0.0251239	17 242	SAMN14884708	RUN:14372510:	8317	68.6026
AN_333_2018	Bekaraoka	Bekaraoka_nord	-13.0624	49.7008	309	GAGAT	10 887 012	10 378 920	na	na	8.8	12317	971 002	0.0223529	0.0371298	15 908	SAMN14884709	RUN:14372509:	8500	70.5844
AN_344_2018	Bekaraoka	Bekaraoka_nord	-13.0591	49.7049	454	GATCG	5 910 128	5 526 032	na	na	17.8	6176	811 103	0.027526	0.046764	13 535	SAMN14884710	RUN:14372508:	8566	74.4109
AN_357_2018	Bekaraoka	Bekaraoka_nord	-13.0535	49.7023	198	GGTTC	7 318 010	6 986 358	na	na	21.4	5007	854 754	0.0201278	0.031708	15 622	SAMN14884752	RUN:14372538:	9358	78.3367
GB_1000_2018	Bekaraoka	Bekaraoka_Centre	-13.1613	49.7129	338	GTCAC	6 740 520	6 367 131	na	na	22.9	5220	852 097	0.019664	0.0320615	18 037	SAMN14884754	RUN:14372536:	8985	73.12
GB_1002_2018	Bekaraoka	Bekaraoka_Centre	-13.1607	49.7121	316	CCGGT	18 095 596	17 330 127	na	y	17.3	14049	1 262 246	0.0155287	0.0252207	62 167	SAMN14884702	RUN:14372516:	9041	93.2312
GB_168_2018	Bekaraoka	Bekaraoka_Sud	-13.1948	49.7036	193	GCTAA	4 155 088	3 757 805	na	y	33.5	2928	578 857	0.0181364	0.0308287	15 349	SAMN14884714	RUN:14372504:	13259	60.4601
GB_186_2018	Bekaraoka	Bekaraoka_Sud	-13.1927	49.7069	187	GGAAG	4 986 732	4 464 824	na	na	54	3426	692 753	0.0197641	0.0346534	21 950	SAMN14884715	RUN:14372503:	9938	64.0871
GB_670_2018	Bekaraoka	Bekaraoka_Sud	-13.1835	49.7345	95	GGTTC	4 794 290	4 474 977	y	y	44.8	3482	667 558	0.0179174	0.0305428	28 139	SAMN14884716	RUN:14372502:	12803	66.2045
GB_690_2018	Bekaraoka	Bekaraoka_Sud	-13.1701	49.733	246	GTACA	5 718 838	5 418 980	na	na	33.7	3986	745 812	0.0160207	0.0260828	23 495	SAMN14884717	RUN:14372501:	8531	70.6033
GB_693_2018	Bekaraoka	Bekaraoka_Sud	-13.1688	49.7344	287	GTCAC	4 900 774	4 644 870	na	na	51	2640	722 140	0.0225685	0.0388586	17 355	SAMN14884718	RUN:14372500:	8349	70.1868
GB_701_2018	Bekaraoka	Bekaraoka_Sud	-13.1739	49.7402	341	TACGT	4 561 700	4 270 072	na	na	21.7	4524	686 785	0.0240872	0.0407231	12 514	SAMN14884719	RUN:14372499:	8881	64.3148
GB_712_2018	Bekaraoka	Bekaraoka_Centre	-13.1135	49.6778	167	CCTTG	10 227 048	8 974 806	na	na	23.9	7521	1 001 516	0.0125497	0.0151172	28 739	SAMN14884703	RUN:14372515:	8283	81.9196
GB_728_2018	Bekaraoka	Bekaraoka_Centre	-13.1108	49.6847	327	GCCGG	7 301 788	6 910 905	na	na	48.8	4214	848 891	0.019668	0.0316685	16 237	SAMN14884748	RUN:14372542:	9470	81.9937
GB_737_2018	Bekaraoka	Bekaraoka_Centre	-13.1116	49.6873	413	CGCGC	7 055 782	6 689 679	na	na	38	4537	814 168	0.018019	0.0310983	20 333	SAMN14884704	RUN:14372514:	8701	75.5232
GB_765_2018	Bekaraoka	Bekaraoka_Centre	-13.1161	49.7007	416	CGGCG	7 265 982	6 739 676	na	y	41.8	3132	811 754	0.0189433	0.0327433	35 217	SAMN14884705	RUN:14372513:	11870	78.1396
GB_967_2018	Bekaraoka	Bekaraoka_Centre	-13.1741	49.7041	132	GCTAA	9 097 944	8 859 607	na	na	22.1	7437	1 035 207	0.0242187	0.0367565	27 577	SAMN14884750	RUN:14372540:	8662	82.2585
GB_976_2018	Bekaraoka	Bekaraoka_Centre	-13.1674	49.7026	125	CGTAT	7 126 294	6 590 792	na	na	31.8	3983	801 776	0.0225808	0.0382378	19 183	SAMN14884706	RUN:14372512:	9118	77.6731
GB_993_2018	Bekaraoka	Bekaraoka_Centre	-13.1642	49.7099	254	CTAGG	7 657 712	7 214 475	na	na	46.1	2491	857 663	0.0227318	0.0385577	18 584	SAMN14884707	RUN:14372511:	9677	77.0107
JS_438_2018	Bekaraoka	Bekaraoka_nord	-13.0708	49.6945	99	GCATT	6 058 310	5 616 227	na	na	27.4	4209	777 325	0.019816	0.0271205	22 057	SAMN14884711	RUN:14372507:	8763	69.4985
JS_478_2018	Bekaraoka	Bekaraoka_nord	-13.0773	49.7002	183	GCCGG	6 817 352	6 513 543	y	y	12.2	8186	840 902	0.0191549	0.0300614	12 911	SAMN14884712	RUN:14372506:	12406	70.2982
JS_490_2018	Bekaraoka	Bekaraoka_nord	-13.0778	49.7038	292	GCGCC	3 757 058	3 520 168	na	y	42.1	3849	613 767	0.0178728	0.0312616	11 304	SAMN14884713	RUN:14372505:	13686	65.051
JS_504_2018	Bekaraoka	Bekaraoka_nord	-13.0804	49.7041	286	GGAAG	6 560 586	5 959 930	na	na	37.5	4696	851 173	0.0156004	0.0239345	18 065	SAMN14884751	RUN:14372539:	9513	68.5789
AN_132_2018	Benanofy	Benanofy	-13.0206	49.5641	185	TAGCA	4 763 602	4 550 713	na	y	41.3	3592	731 661	0.0175053	0.0278969	14 686	SAMN14884720	RUN:14372498:	12263	73.6575
AN_153_2018	Benanofy	Benanofy	-13.0173	49.5685	311	TATAC	5 208 496	4 909 343	na	na	25.1	4221	734 511	0.0177811	0.0271618	18 790	SAMN14884721	RUN:14372497:	9236	70.4948
AN_157_2018	Benanofy	Benanofy	-13.0177	49.5694	320	TCCTC	7 716 916	7 461 978	na	na	39	4445	959 064	0.0161975	0.0223465	31 283	SAMN14884759	RUN:14372531:	9593	79.6985
AN_171_2018	Benanofy	Benanofy	-13.0219	49.5684	190	GTACA	7 075 626	6 653 942	na	na	28.1	3608	803 290	0.0201292	0.0322661	16 638	SAMN14884753	RUN:14372537:	8993	74.6994
JS_121_2018	Benanofy	Benanofy	-13.02	49.5699	235	TCGAG	6 489 780	5 962 130	na	na	43.8	3902	790 159	0.0177909	0.0275034	16 402	SAMN14884760	RUN:14372530:	8780	75.8705
JS_134_2018	Benanofy	Benanofy	-13.0181	49.5703	319	TCAGA	4 466 850	4 220 618	na	na	23.4	4393	663 062	0.0193956	0.029161	22 151	SAMN14884722	RUN:14372496:	9694	64.0298
JS_140_2018	Benanofy	Benanofy	-13.0168	49.5704	388	GCATT	7 453 634	6 827 241	na	na	58.2	2648	805 474	0.0194075	0.0324974	31 338	SAMN14884747	RUN:14372543:	9026	76.4079
JS_162_2018	Benanofy	Benanofy	-13.0188	49.5728	310	TCCTC	5 308 726	5 001 541	y	y	26.1	5628	756 001	0.0207172	0.0307587	18 177	SAMN14884723	RUN:14372495:	12509	71.909
JS_173_2018	Benanofy	Benanofy	-13.0212	49.5705	222	TCTCT	6 818 852	6 237 864	na	na	28.2	3701	776 209	0.0231727	0.0377416	13 964	SAMN14884761	RUN:14372529:	9431	70.8172
RAN_75_2018	Benanofy	Benanofy	-12.9986	49.5943	166	TCGAG	6 089 124	5 275 309	na	na	25.2	4710	804 058	0.0186445	0.027444	16 026	SAMN14884724	RUN:14372494:	7817	67.5226
RAN_86_2018	Benanofy	Benanofy	-13.0097	49.6003	112	TCTCT	4 864 774	4 260 092	na	na	41.5	3465	657 133	0.0216091	0.0292697	11 372	SAMN14884725	RUN:14372493:	8226	67.4609
GB_124_2017	Binara	Binara	-13.2778	49.6191	451	GAGAT	8 666 936	7 696 273	y	y	42.4	3498	876 967	0.0186675	0.0319245	25 304	SAMN14884745	RUN:14372545:	12794	83.1659
GB_125_2017	Binara	Binara	-13.2778	49.6191	451	GATCG	11 196 938	8 963 121	na	na	29.1	4143	822 424	0.0190386	0.030632	17 734	SAMN14884746	RUN:14372544:	8777	73.9899
GB_126_2017	Binara	Binara	-13.2778	49.6191	451	TATAC	7 789 344	5 855 156	na	na	35.1	2797	562 682	0.0188204	0.0326744	14 592	SAMN14884757	RUN:14372533:	10641	57.6805
GB_48_2017	Binara	Binara	-13.2581	49.6112	467	CTAGG	6 874 282	6 332 903	na	y	16.4	6154	789 800	0.0204982	0.0270629	14 269	SAMN14884743	RUN:14372547:	14308	67.2993
GB_56_2017	Binara	Binara	-13.2583	49.6109	485	GACTA	7 173 756	6 591 000	na	na	17.8	6857	791 261	0.0215451	0.031132	21 889	SAMN14884744	RUN:14372546:	10410	63.4255
GB_498_2018	Bobankora	Bobankora	-13.2265	49.7525	150	AAGGG	9 646 062	8 857 628	na	y	13.8	11479	979 005	0.0180719	0.0259132	32 579	SAMN14884726	RUN:14372564:	13934	73.5347
GB_501_2018	Bobankora	Bobankora	-13.2268	49.7529	150	ATATC	1 841 864	1 684 578	na	na	33	2666	316 274	0.0216976	0.0336645	6 127	SAMN14884732	RUN:14372558:	11320	35.0045
GB_561_2018	Bobankora	Bobankora	-13.2274	49.7541	182	ACCAT	36 743 510	23 396 444	na	na	17.1	6370	1 115 178	0.027014	0.0477299	30 164	SAMN14884727	RUN:14372563:	8197	66.0389
GB_566_2018	Bobankora	Bobankora	-13.2256	49.7529	143	AGGAC	6 705 218	6 353 721	y	y	24.6	3865	824 126	0.0203089	0.0334675	24 880	SAMN14884730	RUN:14372560:	12958	78.6325
GB_571_2018	Bobankora	Bobankora	-13.2251	49.7536	171	AGAGT	9 351 008	8 541 392	na	na	18.2	6574	964 203	0.0272261	0.0457296	20 984	SAMN14884728	RUN:14372562:	9206	80.8771
GB_634_2018	Bobankora	Bobankora	-13.2161	49.758	465	AGCTG	7 162 630	6 743 747	na	na	34.5	4089	826 796	0.0206354	0.0320582	30 111	SAMN14884729	RUN:14372561:	9640	73.1206
GB_645_2018	Bobankora	Bobankora	-13.215	49.7575	388	AGTCA	9 159 050	8 644 392	na	na	15.5	7045	940 131	0.0246433	0.0417685	29 610	SAMN14884731	RUN:14372559:	9755	77.0554
JS_380_2018	Bobankora	Bobankora_sud	-13.2526	49.7728	93	GCGCC	5 053 840	4 917 777	na	na	24.7	3467	618 394	0.0188106	0.0272795	22 416	SAMN14884749	RUN:14372541:	9984	60.2008
JS_388_2018	Bobankora	Bobankora_sud	-13.2522	49.768	273	ATCGA	7 933 220	7 304 065	na	y	21.7	7049	907 359	0.0155749	0.0258548	33 294	SAMN14884733	RUN:14372557:	12719	76.8281
JS_389_2018	Bobankora	Bobankora_sud	-13.2524	49.7678	293	TCAGA	3 411 520	3 142 039	na	na	29.6	2932	477 740	0.018552	0.0300994	9 523	SAMN14884758	RUN:14372532:	10441	50.2616
JS_435_2018	Bobankora	Bobankora_sud	-13.239	49.7654	445	ATGCT	10 916 234	10 130 938	na	y	16	13718	1 154 252	0.0173894	0.0283687	32 842	SAMN14884734	RUN:14372556:	13331	79.325
AN_123_2018	Solaniampilana	Solaniampilana	-13.0954	49.5514	293	ATTAG	8 422 858	7 576 422	na	na	24.9	4338	873 575	0.0222861	0.0348026	16 920	SAMN14884735	RUN:14372555:	8055	77.8587
AN_127_2018	Solaniampilana	Solaniampilana	-13.0952	49.5509	278	TACGT	5 565 788	5 213 726	na	na	40.3	3107	707 554	0.0189246	0.0314942	14 185	SAMN14884755	RUN:14372535:	8996	71.4705
AN_2_2018	Solaniampilana	Solaniampilana	-13.0727	49.5822	99	CAACT	8 049 500	7 275 782	na	na	47.8	4432	884 924	0.0153286	0.0246962	36 138	SAMN14884736	RUN:14372554:	9065	72.2206
AN_25_2018	Solaniampilana	Solaniampilana	-13.0863	49.5823	103	CAGTC	8 806 432	8 150 508	na	na	28	4763	948 148	0.0242613	0.0332467	31 438	SAMN14884737	RUN:14372553:	9611	59.4741
AN_6_2018	Solaniampilana	Solaniampilana	-13.0734	49.5827	98	TAGCA	7 332 322	7 109 861	na	y	40.4	3451	893 647	0.0185962	0.0271991	20 697	SAMN14884756	RUN:14372534:	11519	82.9519
AN_80_2018	Solaniampilana	Solaniampilana	-13.0964	49.5608	137	CCGGT	8 050 024	7 259 818	y	y	46.6	4875	868 145	0.0148256	0.0227595	27 356	SAMN14884738	RUN:14372552:	13612	82.532
JS_1_2018	Solaniampilana	Solaniampilana	-13.0958	49.5824	108	CCTTG	9 152 400	8 506 694	na	na	30.7	4228	948 540	0.0277781	0.0421815	26 089	SAMN14884739	RUN:14372551:	8299	78.572
JS_18_2018	Solaniampilana	Solaniampilana	-13.0983	49.5817	127	CGCGC	6 289 080	5 965 619	na	na	68.3	3182	785 251	0.017242	0.0284199	17 469	SAMN14884740	RUN:14372550:	9395	64.9488
JS_36_2018	Solaniampilana	Solaniampilana	-13.1037	49.5769	278	CGGCG	13 632 430	13 263 519	na	na	59.9	3924	1 302 026	0.0186532	0.0243584	47 732	SAMN14884741	RUN:14372549:	6076	82.0094
JS_46_2018	Solaniampilana	Solaniampilana	-13.1052	49.5719	485	CGTAT	11 453 708	10 859 670	na	na	53.8	4483	1 211 945	0.0176944	0.0264412	28 602	SAMN14884742	RUN:14372548:	6614	85.9161

### Sheet: vcf
INDV	N_SITES	MEAN_DEPTH
GB_234_2018	12675	74.3823
GB_236_2018	9734	67.472
GB_239_2018	8710	86.0873
GB_243_2018	9902	73.2874
GB_250_2018	12963	74.7329
AN_312_2018	11326	85.8075
JS_326_2018	14590	40.8114
JS_328_2018	9298	80.6512
JS_344_2018	8388	85.8834
JS_354_2018	8952	81.5145
JS_355_2018	11856	75.105
JS_374_2018	10236	63.2622
GB_1002_2018	9041	93.2312
GB_712_2018	8283	81.9196
GB_737_2018	8701	75.5232
GB_765_2018	11870	78.1396
GB_976_2018	9118	77.6731
GB_993_2018	9677	77.0107
AN_314_2018	8317	68.6026
AN_333_2018	8500	70.5844
AN_344_2018	8566	74.4109
JS_438_2018	8763	69.4985
JS_478_2018	12406	70.2982
JS_490_2018	13686	65.051
GB_168_2018	13259	60.4601
GB_186_2018	9938	64.0871
GB_670_2018	12803	66.2045
GB_690_2018	8531	70.6033
GB_693_2018	8349	70.1868
GB_701_2018	8881	64.3148
AN_132_2018	12263	73.6575
AN_153_2018	9236	70.4948
JS_134_2018	9694	64.0298
JS_162_2018	12509	71.909
RAN_75_2018	7817	67.5226
RAN_86_2018	8226	67.4609
GB_498_2018	13934	73.5347
GB_561_2018	8197	66.0389
GB_571_2018	9206	80.8771
GB_634_2018	9640	73.1206
GB_566_2018	12958	78.6325
GB_645_2018	9755	77.0554
GB_501_2018	11320	35.0045
JS_388_2018	12719	76.8281
JS_435_2018	13331	79.325
AN_123_2018	8055	77.8587
AN_2_2018	9065	72.2206
AN_25_2018	9611	59.4741
AN_80_2018	13612	82.532
JS_1_2018	8299	78.572
JS_18_2018	9395	64.9488
JS_36_2018	6076	82.0094
JS_46_2018	6614	85.9161
GB_48_2017	14308	67.2993
GB_56_2017	10410	63.4255
GB_124_2017	12794	83.1659
GB_125_2017	8777	73.9899
JS_140_2018	9026	76.4079
GB_728_2018	9470	81.9937
JS_380_2018	9984	60.2008
GB_967_2018	8662	82.2585
JS_504_2018	9513	68.5789
AN_357_2018	9358	78.3367
AN_171_2018	8993	74.6994
GB_1000_2018	8985	73.12
AN_127_2018	8996	71.4705
AN_6_2018	11519	82.9519
GB_126_2017	10641	57.6805
JS_389_2018	10441	50.2616
AN_157_2018	9593	79.6985
JS_121_2018	8780	75.8705
JS_173_2018	9431	70.8172

### Sheet: he-ho
ID	He	Ho
GB_234_2018	0.0179687	0.0299773
GB_236_2018	0.0231963	0.0399233
GB_239_2018	0.0195958	0.0274009
GB_243_2018	0.0222354	0.0389479
GB_250_2018	0.0191991	0.0329086
AN_312_2018	0.0169057	0.0244035
JS_326_2018	0.0180607	0.0274529
JS_328_2018	0.0179234	0.0272188
JS_344_2018	0.0164673	0.0253508
JS_354_2018	0.0210831	0.0319993
JS_355_2018	0.016589	0.0255726
JS_374_2018	0.0195715	0.0321228
GB_1002_2018	0.0155287	0.0252207
GB_712_2018	0.0125497	0.0151172
GB_737_2018	0.018019	0.0310983
GB_765_2018	0.0189433	0.0327433
GB_976_2018	0.0225808	0.0382378
GB_993_2018	0.0227318	0.0385577
AN_314_2018	0.0163909	0.0251239
AN_333_2018	0.0223529	0.0371298
AN_344_2018	0.027526	0.046764
JS_438_2018	0.019816	0.0271205
JS_478_2018	0.0191549	0.0300614
JS_490_2018	0.0178728	0.0312616
GB_168_2018	0.0181364	0.0308287
GB_186_2018	0.0197641	0.0346534
GB_670_2018	0.0179174	0.0305428
GB_690_2018	0.0160207	0.0260828
GB_693_2018	0.0225685	0.0388586
GB_701_2018	0.0240872	0.0407231
AN_132_2018	0.0175053	0.0278969
AN_153_2018	0.0177811	0.0271618
JS_134_2018	0.0193956	0.029161
JS_162_2018	0.0207172	0.0307587
RAN_75_2018	0.0186445	0.027444
RAN_86_2018	0.0216091	0.0292697
GB_498_2018	0.0180719	0.0259132
GB_561_2018	0.027014	0.0477299
GB_571_2018	0.0272261	0.0457296
GB_634_2018	0.0206354	0.0320582
GB_566_2018	0.0203089	0.0334675
GB_645_2018	0.0246433	0.0417685
GB_501_2018	0.0216976	0.0336645
JS_388_2018	0.0155749	0.0258548
JS_435_2018	0.0173894	0.0283687
AN_123_2018	0.0222861	0.0348026
AN_2_2018	0.0153286	0.0246962
AN_25_2018	0.0242613	0.0332467
AN_80_2018	0.0148256	0.0227595
JS_1_2018	0.0277781	0.0421815
JS_18_2018	0.017242	0.0284199
JS_36_2018	0.0186532	0.0243584
JS_46_2018	0.0176944	0.0264412
GB_48_2017	0.0204982	0.0270629
GB_56_2017	0.0215451	0.031132
GB_124_2017	0.0186675	0.0319245
GB_125_2017	0.0190386	0.030632
JS_140_2018	0.0194075	0.0324974
GB_728_2018	0.019668	0.0316685
JS_380_2018	0.0188106	0.0272795
GB_967_2018	0.0242187	0.0367565
JS_504_2018	0.0156004	0.0239345
AN_357_2018	0.0201278	0.031708
AN_171_2018	0.0201292	0.0322661
GB_1000_2018	0.019664	0.0320615
AN_127_2018	0.0189246	0.0314942
AN_6_2018	0.0185962	0.0271991
GB_126_2017	0.0188204	0.0326744
JS_389_2018	0.018552	0.0300994
AN_157_2018	0.0161975	0.0223465
JS_121_2018	0.0177909	0.0275034
JS_173_2018	0.0231727	0.0377416
