## Supplementary material for "How ancient forest fragmentation and riparian connectivity generate high levels of genetic diversity in a microendemic Malagasy tree": Table S2

### Sheet: Sheet1
Number of covariates	Delta-aic	Genetic distance	cov1	cov2	cov3	cov4	grain	conductance	measurement	aic	loglik	df	cov1_estimate	cov1_pval	cov2_estimate	cov2_pval	cov3_estimate	cov3_pval	cov4_estimate	cov4_pval	cov1_Std_Error	cov1_z_value	cov2_Std_Error	cov2_z_value	cov3_Std_Error	cov3_z_value	cov4_Std_Error	cov4_z_value
0	86.92	mtcp_NeiD_indv	ptc	NA	NA	NA	0	log	mlpe	-2130.55	1070.27	5	1.04704	0	NA	NA	NA	NA	NA	NA	0.118823	8.81173	NA	NA	NA	NA	NA	NA
1	174.771	mtcp_NeiD_indv	fc1973	NA	NA	NA	0	log	mlpe	-2042.7	1026.35	5	2.37332	9.21051e-09	NA	NA	NA	NA	NA	NA	0.413135	5.74466	NA	NA	NA	NA	NA	NA
1	204.669	mtcp_NeiD_indv	slope	NA	NA	NA	0	log	mlpe	-2012.8	1011.4	5	0.191079	0.000222899	NA	NA	NA	NA	NA	NA	0.0517613	3.69154	NA	NA	NA	NA	NA	NA
1	220.356	mtcp_NeiD_indv	alt	NA	NA	NA	0	log	mlpe	-1997.11	1003.56	5	0.0897197	0.12399	NA	NA	NA	NA	NA	NA	0.0583262	1.53824	NA	NA	NA	NA	NA	NA
1	220.967	mtcp_NeiD_indv	fc2000	NA	NA	NA	0	log	mlpe	-1996.5	1003.25	5	0.81199	9.43751e-05	NA	NA	NA	NA	NA	NA	0.207956	3.90462	NA	NA	NA	NA	NA	NA
1	222.389	mtcp_NeiD_indv	streams	NA	NA	NA	0	log	mlpe	-1995.08	1002.54	5	-31.7968	0.999982	NA	NA	NA	NA	NA	NA	1.42901e+06	-2.2251e-05	NA	NA	NA	NA	NA	NA
1	222.91	mtcp_NeiD_indv	trails	NA	NA	NA	0	log	mlpe	-1994.56	1002.28	5	1.95228	0.17375	NA	NA	NA	NA	NA	NA	1.43524	1.36025	NA	NA	NA	NA	NA	NA
1	240.897	mtcp_NeiD_indv	fc1953	NA	NA	NA	0	log	mlpe	-1976.57	993.286	5	0.0251784	0.819103	NA	NA	NA	NA	NA	NA	0.110094	0.228698	NA	NA	NA	NA	NA	NA
2	41.9204	mtcp_NeiD_indv	ptc	alt	NA	NA	0	log	mlpe	-2175.55	1093.77	6	1.38327	0	-0.590844	3.02425e-13	NA	NA	NA	NA	0.1198	11.5465	0.0810113	-7.29335	NA	NA	NA	NA
2	86.0224	mtcp_NeiD_indv	ptc	slope	NA	NA	0	log	mlpe	-2131.45	1071.72	6	1.13726	0	-0.115281	0.082994	NA	NA	NA	NA	0.134211	8.47368	0.066499	-1.73357	NA	NA	NA	NA
2	89.7186	mtcp_NeiD_indv	ptc	trails	NA	NA	0	log	mlpe	-2127.75	1069.88	6	0.0405871	0	3.72109	8.40528e-12	NA	NA	NA	NA	0.00470704	8.62265	0.544699	6.83146	NA	NA	NA	NA
2	93.029	mtcp_NeiD_indv	ptc	streams	NA	NA	0	log	mlpe	-2124.44	1068.22	6	0.0450418	7.99361e-15	3.58565	0.00286857	NA	NA	NA	NA	0.00579946	7.76654	1.20264	2.98148	NA	NA	NA	NA
2	134.629	mtcp_NeiD_indv	fc1973	alt	NA	NA	0	log	mlpe	-2082.84	1047.42	6	4.77286	9.99201e-15	-0.00432289	9.75468e-10	NA	NA	NA	NA	0.616678	7.73964	0.000707121	-6.11337	NA	NA	NA	NA
2	160.092	mtcp_NeiD_indv	fc1973	trails	NA	NA	0	log	mlpe	-2057.38	1034.69	6	2.04568	2.04792e-12	4.53163	0	NA	NA	NA	NA	0.290944	7.03118	0.411156	11.0217	NA	NA	NA	NA
2	161.982	mtcp_NeiD_indv	fc1973	streams	NA	NA	0	log	mlpe	-2055.49	1033.74	6	18.7969	NA	7.66091	0	NA	NA	NA	NA	NA	NA	0.277418	27.615	NA	NA	NA	NA
2	175.834	mtcp_NeiD_indv	fc1973	slope	NA	NA	0	log	mlpe	-2041.64	1026.82	6	2.22901	1.85137e-07	0.0256984	0.348639	NA	NA	NA	NA	0.427532	5.21367	0.0274195	0.937233	NA	NA	NA	NA
2	205.971	mtcp_NeiD_indv	fc2000	trails	NA	NA	0	log	mlpe	-2011.5	1011.75	6	0.943766	3.91983e-06	3.82323	2.22045e-16	NA	NA	NA	NA	0.204474	4.61559	0.466739	8.19137	NA	NA	NA	NA
2	214.584	mtcp_NeiD_indv	fc2000	streams	NA	NA	0	log	mlpe	-2002.89	1007.44	6	0.776517	0.000156846	-0.487439	0.90499	NA	NA	NA	NA	0.205429	3.77997	4.08377	-0.11936	NA	NA	NA	NA
2	216.611	mtcp_NeiD_indv	fc2000	slope	NA	NA	0	log	mlpe	-2000.86	1006.43	6	0.650775	0.00251157	0.052596	0.0194799	NA	NA	NA	NA	0.21535	3.02194	0.0225133	2.33622	NA	NA	NA	NA
2	218.357	mtcp_NeiD_indv	fc2000	alt	NA	NA	0	log	mlpe	-1999.11	1005.56	6	1.20172	0.000102396	-0.00103916	0.03529	NA	NA	NA	NA	0.309335	3.88484	0.000493658	-2.10501	NA	NA	NA	NA
2	227.131	mtcp_NeiD_indv	fc1953	slope	NA	NA	0	log	mlpe	-1990.34	1001.17	6	-0.0927036	0.453522	0.0700923	0.00053966	NA	NA	NA	NA	0.123678	-0.749556	0.0202564	3.46026	NA	NA	NA	NA
2	232.252	mtcp_NeiD_indv	fc1953	trails	NA	NA	0	log	mlpe	-1985.22	998.609	6	0.0672826	0.559111	2.54603	0.015642	NA	NA	NA	NA	0.115178	0.584162	1.05331	2.41716	NA	NA	NA	NA
2	232.502	mtcp_NeiD_indv	fc1953	streams	NA	NA	0	log	mlpe	-1984.97	998.484	6	0.00346441	0.974959	-20.8783	0.999048	NA	NA	NA	NA	0.110369	0.0313894	17507.4	-0.00119254	NA	NA	NA	NA
2	241.656	mtcp_NeiD_indv	fc1953	alt	NA	NA	0	log	mlpe	-1975.81	993.907	6	-0.0506844	0.693255	0.000425513	0.274036	NA	NA	NA	NA	0.128497	-0.394441	0.000389017	1.09382	NA	NA	NA	NA
3	0	mtcp_NeiD_indv	ptc	alt	slope	NA	0	log	mlpe	-2217.47	1115.73	7	1.25481	0	-1.4412	0	0.696886	2.04592e-12	NA	NA	0.102798	12.2065	0.155962	-9.24066	0.0991118	7.03132	NA	NA
3	43.4344	mtcp_NeiD_indv	ptc	alt	trails	NA	0	log	mlpe	-2174.04	1094.02	7	0.0596714	0	-0.00354254	1.46549e-14	-23.325	0.998627	NA	NA	0.00510239	11.6948	0.000460649	-7.69033	13552.8	-0.00172104	NA	NA
3	46.8647	mtcp_NeiD_indv	ptc	alt	streams	NA	0	log	mlpe	-2170.6	1092.3	7	0.0581903	0	-0.00344115	5.37348e-14	-18.2865	0.996283	NA	NA	0.00502304	11.5847	0.000457463	-7.52224	3924.81	-0.0046592	NA	NA
3	58.3059	mtcp_NeiD_indv	fc1973	slope	alt	NA	0	log	mlpe	-2159.16	1086.58	7	4.18453	0	0.333897	0	-0.00964225	0	NA	NA	0.424918	9.84785	0.0372189	8.97117	0.000846197	-11.3948	NA	NA
3	88.8909	mtcp_NeiD_indv	ptc	streams	trails	NA	0	log	mlpe	-2128.58	1071.29	7	0.040098	0	-21.4427	0.997608	4.19036	0	NA	NA	0.00464344	8.63541	7153.49	-0.00299752	0.473075	8.85771	NA	NA
3	124.822	mtcp_NeiD_indv	fc1973	streams	alt	NA	0	log	mlpe	-2092.65	1053.32	7	5.94843	0	5.52682	0	-0.00534706	9.50351e-14	NA	NA	0.623813	9.5356	0.555424	9.95064	0.00071795	-7.44768	NA	NA
3	154.51	mtcp_NeiD_indv	fc1973	streams	trails	NA	0	log	mlpe	-2062.96	1038.48	7	2.20884	3.53495e-13	-22.5646	0.994472	5.49327	0	NA	NA	0.303736	7.27223	3256.6	-0.00692889	0.435813	12.6047	NA	NA
3	157.108	mtcp_NeiD_indv	fc1973	trails	slope	NA	0	log	mlpe	-2060.36	1037.18	7	1.83049	1.3253e-10	4.84034	0	0.0520979	0.027914	NA	NA	0.284935	6.42424	0.379335	12.7601	0.0236971	2.19849	NA	NA
