## Supplementary material for "How ancient forest fragmentation and riparian connectivity generate high levels of genetic diversity in a microendemic Malagasy tree": Table S3

### Sheet: Sheet1
Number of covariates	Delta-aic	Genetic distance	cov1	cov2	cov3	cov4	grain	conductance	measurement	aic	loglik	df	cov1_estimate	cov1_pval	cov2_estimate	cov2_pval	cov3_estimate	cov3_pval	cov4_estimate	cov4_pval	cov1_Std_Error	cov1_z_value	cov2_Std_Error	cov2_z_value	cov3_Std_Error	cov3_z_value	cov4_Std_Error	cov4_z_value
1	501.51	nRAD_allcov	ptc	NA	NA	NA	0	log	mlpe	-8664.38	4337.19	5	1.5879	0	NA	NA	NA	NA	NA	NA	0.0650133	24.4242	NA	NA	NA	NA	NA	NA
1	771.84	nRAD_allcov	wind11	NA	NA	NA	0	log	mlpe	-8394.05	4202.03	5	0.662164	0	NA	NA	NA	NA	NA	NA	0.0279689	23.675	NA	NA	NA	NA	NA	NA
1	1192.82	nRAD_allcov	slope	NA	NA	NA	0	log	mlpe	-7973.07	3991.54	5	0.489509	0	NA	NA	NA	NA	NA	NA	0.0535469	9.14169	NA	NA	NA	NA	NA	NA
1	1328.95	nRAD_allcov	fc2000	NA	NA	NA	0	log	mlpe	-7836.94	3923.47	5	0.976746	1.95093e-11	NA	NA	NA	NA	NA	NA	0.145573	6.70965	NA	NA	NA	NA	NA	NA
1	1335.32	nRAD_allcov	streams	NA	NA	NA	0	log	mlpe	-7830.58	3920.29	5	-26.6618	0.999878	NA	NA	NA	NA	NA	NA	174000	-0.000153229	NA	NA	NA	NA	NA	NA
1	1336.86	nRAD_allcov	trails	NA	NA	NA	0	log	mlpe	-7829.03	3919.52	5	-26.255	0.999753	NA	NA	NA	NA	NA	NA	84857.3	-0.000309402	NA	NA	NA	NA	NA	NA
1	1359.51	nRAD_allcov	alt	NA	NA	NA	0	log	mlpe	-7806.38	3908.19	5	0.107269	0.0013517	NA	NA	NA	NA	NA	NA	0.0334717	3.20477	NA	NA	NA	NA	NA	NA
1	1388.79	nRAD_allcov	fc1953	NA	NA	NA	0	log	mlpe	-7777.1	3893.55	5	-0.192412	8.76178e-05	NA	NA	NA	NA	NA	NA	0.0490529	-3.92255	NA	NA	NA	NA	NA	NA
2	297.447	nRAD_allcov	ptc	wind11	NA	NA	0	log	mlpe	-8868.45	4440.22	6	0.965954	0	0.457667	0	NA	NA	NA	NA	0.0549148	17.5901	0.028758	15.9144	NA	NA	NA	NA
2	304.648	nRAD_allcov	ptc	alt	NA	NA	0	log	mlpe	-8861.24	4436.62	6	1.79994	0	-0.740437	0	NA	NA	NA	NA	0.0582636	30.8931	0.0414223	-17.8753	NA	NA	NA	NA
2	388.051	nRAD_allcov	fc1973	wind11	NA	NA	0	log	mlpe	-8777.84	4394.92	6	1.91296	0	1.80605	0	NA	NA	NA	NA	0.105235	18.178	0.0706185	25.5747	NA	NA	NA	NA
2	498.304	nRAD_allcov	fc2000	wind11	NA	NA	0	log	mlpe	-8667.59	4339.79	6	1.83605	0	2.03871	0	NA	NA	NA	NA	0.123499	14.867	0.0668747	30.4855	NA	NA	NA	NA
2	499.052	nRAD_allcov	ptc	slope	NA	NA	0	log	mlpe	-8666.84	4339.42	6	1.50236	0	0.109668	0.0286285	NA	NA	NA	NA	0.0721323	20.8278	0.0501094	2.18856	NA	NA	NA	NA
2	512.732	nRAD_allcov	ptc	trails	NA	NA	0	log	mlpe	-8653.16	4332.58	6	0.0679702	0	-21.8414	0.994793	NA	NA	NA	NA	0.00284907	23.857	3346.88	-0.00652591	NA	NA	NA	NA
2	519.466	nRAD_allcov	ptc	streams	NA	NA	0	log	mlpe	-8646.43	4329.21	6	0.0665397	0	-0.600927	0.778417	NA	NA	NA	NA	0.00277319	23.9939	2.13562	-0.281383	NA	NA	NA	NA
2	626.074	nRAD_allcov	fc1953	wind11	NA	NA	0	log	mlpe	-8539.82	4275.91	6	0.975254	0	2.21008	0	NA	NA	NA	NA	0.0923927	10.5555	0.0701477	31.5061	NA	NA	NA	NA
2	860.076	nRAD_allcov	fc1973	slope	NA	NA	0	log	mlpe	-8305.82	4158.91	6	2.94566	0	0.218826	0	NA	NA	NA	NA	0.151359	19.4614	0.0208008	10.52	NA	NA	NA	NA
2	863.58	nRAD_allcov	fc1973	wind11	NA	NA	0	lin	mlpe	-8302.31	4157.16	6	0.504207	NA	0.0112817	NA	NA	NA	NA	NA	NA	NA	NA	NA	NA	NA	NA	NA
2	955.129	nRAD_allcov	fc1973	alt	NA	NA	0	lin	mlpe	-8210.76	4111.38	6	7.07996	NA	0.00290652	NA	NA	NA	NA	NA	NA	NA	NA	NA	NA	NA	NA	NA
2	959.17	nRAD_allcov	fc1973	trails	NA	NA	0	log	mlpe	-8206.72	4109.36	6	3.03527	0	2.49237	3.96659e-05	NA	NA	NA	NA	0.166794	18.1977	0.606502	4.10942	NA	NA	NA	NA
2	961.301	nRAD_allcov	fc1973	streams	NA	NA	0	log	mlpe	-8204.59	4108.3	6	3.0606	0	1.53938	0.0150168	NA	NA	NA	NA	0.167474	18.2751	0.632975	2.43197	NA	NA	NA	NA
2	1101.48	nRAD_allcov	fc2000	wind11	NA	NA	0	lin	mlpe	-8064.42	4038.21	6	0.15263	NA	0.0506169	NA	NA	NA	NA	NA	NA	NA	NA	NA	NA	NA	NA	NA
2	1146.25	nRAD_allcov	fc1953	wind11	NA	NA	0	lin	mlpe	-8019.64	4015.82	6	-0.0212052	NA	0.0684387	NA	NA	NA	NA	NA	NA	NA	NA	NA	NA	NA	NA	NA
2	1182.39	nRAD_allcov	fc2000	slope	NA	NA	0	log	mlpe	-7983.5	3997.75	6	1.71031	0	0.304639	0	NA	NA	NA	NA	0.203132	8.41971	0.0276497	11.0178	NA	NA	NA	NA
2	1197.11	nRAD_allcov	fc1953	slope	NA	NA	0	log	mlpe	-7968.78	3990.39	6	-0.564629	1.22347e-13	0.186469	0	NA	NA	NA	NA	0.0761555	-7.41417	0.0179209	10.4051	NA	NA	NA	NA
2	1285.48	nRAD_allcov	fc2000	trails	NA	NA	0	log	mlpe	-7880.42	3946.21	6	1.07438	7.23199e-12	2.48788	4.8036e-06	NA	NA	NA	NA	0.156776	6.85299	0.544014	4.57319	NA	NA	NA	NA
2	1290.84	nRAD_allcov	fc2000	streams	NA	NA	0	log	mlpe	-7875.05	3943.53	6	0.9397	4.11566e-11	-1.00133	0.618389	NA	NA	NA	NA	0.142382	6.59985	2.01015	-0.498135	NA	NA	NA	NA
2	1307.2	nRAD_allcov	fc2000	alt	NA	NA	0	log	mlpe	-7858.69	3935.35	6	1.7565	1.92735e-13	-0.00154074	2.08073e-06	NA	NA	NA	NA	0.238856	7.35381	0.000324678	-4.74542	NA	NA	NA	NA
2	1344.48	nRAD_allcov	fc1953	streams	NA	NA	0	log	mlpe	-7821.42	3916.71	6	-0.20274	3.50342e-05	-23.7245	0.999513	NA	NA	NA	NA	0.0489946	-4.138	38897.9	-0.000609918	NA	NA	NA	NA
2	1345.79	nRAD_allcov	fc1953	trails	NA	NA	0	log	mlpe	-7820.11	3916.05	6	-0.208355	2.53946e-05	-38.6279	NA	NA	NA	NA	NA	0.0494756	-4.21126	NA	NA	NA	NA	NA	NA
2	1366	nRAD_allcov	fc1953	alt	NA	NA	0	log	mlpe	-7799.89	3905.95	6	-0.38295	9.7865e-08	0.00107927	2.63959e-05	NA	NA	NA	NA	0.0718393	-5.33064	0.000256814	4.20252	NA	NA	NA	NA
2	1494.17	nRAD_allcov	fc1953	alt	NA	NA	0	lin	mlpe	-7671.72	3841.86	6	-22.7718	0.000606104	1.08865	0	NA	NA	NA	NA	6.64119	-3.42887	0.103163	10.5527	NA	NA	NA	NA
2	1499.06	nRAD_allcov	fc2000	alt	NA	NA	0	lin	mlpe	-7666.84	3839.42	6	10.712	NA	0.0405151	NA	NA	NA	NA	NA	NA	NA	NA	NA	NA	NA	NA	NA
3	237.047	nRAD_allcov	ptc	alt	wind11	NA	0	log	mlpe	-8928.85	4471.42	7	1.34128	0	-0.451546	0	0.315912	0	NA	NA	0.0729932	18.3754	0.0529835	-8.5224	0.035309	8.94709	NA	NA
3	262.519	nRAD_allcov	ptc	slope	wind11	NA	0	log	mlpe	-8903.37	4458.69	7	0.722998	0	0.228366	1.80319e-09	0.522112	0	NA	NA	0.0641022	11.2788	0.0379686	6.01461	0.0312292	16.7187	NA	NA
3	294.781	nRAD_allcov	ptc	trails	wind11	NA	0	log	mlpe	-8871.11	4442.56	7	0.0394083	0	-23.6832	0.998665	1.29576	0	NA	NA	0.00228204	17.2689	14156.8	-0.00167292	0.0781459	16.5814	NA	NA
3	302.752	nRAD_allcov	ptc	streams	wind11	NA	0	log	mlpe	-8863.14	4438.57	7	0.039344	0	-1.25344	0.594788	1.28074	0	NA	NA	0.00226839	17.3444	2.35649	-0.531911	0.078171	16.3838	NA	NA
3	308.431	nRAD_allcov	fc1973	slope	wind11	NA	0	log	mlpe	-8857.46	4435.73	7	1.34199	0	0.109482	0	1.86646	0	NA	NA	0.12265	10.9417	0.0130594	8.38343	0.0728302	25.6276	NA	NA
3	370.976	nRAD_allcov	fc2000	slope	wind11	NA	0	log	mlpe	-8794.92	4404.46	7	1.07014	4.88498e-15	0.140394	0	2.04106	0	NA	NA	0.136692	7.82879	0.013068	10.7434	0.0694104	29.4057	NA	NA
3	376.866	nRAD_allcov	fc1973	trails	wind11	NA	0	log	mlpe	-8789.03	4401.51	7	1.90276	0	-25.2734	0.999501	1.82705	0	NA	NA	0.106579	17.8531	40393.2	-0.000625685	0.0708983	25.7701	NA	NA
3	382.433	nRAD_allcov	fc1973	streams	wind11	NA	0	log	mlpe	-8783.46	4398.73	7	1.93139	0	0.614234	0.470819	1.8001	0	NA	NA	0.106386	18.1545	0.851747	0.721146	0.0707514	25.4426	NA	NA
3	387.399	nRAD_allcov	fc1973	alt	wind11	NA	0	log	mlpe	-8778.49	4396.25	7	2.02115	0	-0.000401794	0.0944874	1.776	0	NA	NA	0.124312	16.2588	0.00024028	-1.67219	0.0734769	24.1708	NA	NA
3	419.96	nRAD_allcov	fc1953	slope	wind11	NA	0	log	mlpe	-8745.93	4379.97	7	0.401535	2.90113e-05	0.154362	0	2.14877	0	NA	NA	0.0960359	4.18109	0.0121763	12.6772	0.0723132	29.7148	NA	NA
3	487.087	nRAD_allcov	fc2000	trails	wind11	NA	0	log	mlpe	-8678.81	4346.4	7	1.81699	0	-21.6551	0.997867	2.05792	0	NA	NA	0.124891	14.5487	8101.24	-0.00267306	0.0672018	30.623	NA	NA
3	493.469	nRAD_allcov	fc2000	streams	wind11	NA	0	log	mlpe	-8672.42	4343.21	7	1.83296	0	-0.728605	0.615197	2.03967	0	NA	NA	0.125046	14.6583	1.44947	-0.502669	0.0671051	30.3951	NA	NA
3	500.285	nRAD_allcov	fc2000	alt	wind11	NA	0	log	mlpe	-8665.61	4339.8	7	1.84729	0	-3.72599e-05	0.890745	2.03775	0	NA	NA	0.148142	12.4698	0.000271254	-0.137362	0.0672437	30.304	NA	NA
3	608.806	nRAD_allcov	fc1953	trails	wind11	NA	0	log	mlpe	-8557.09	4285.54	7	0.97816	0	-23.1685	0.998782	2.22952	0	NA	NA	0.0944354	10.358	15176.4	-0.00152662	0.0703922	31.6728	NA	NA
3	609.231	nRAD_allcov	fc1953	alt	wind11	NA	0	log	mlpe	-8556.66	4285.33	7	0.694635	5.66986e-11	0.00111511	3.42098e-05	2.18519	0	NA	NA	0.106016	6.55219	0.000269126	4.14346	0.0710914	30.7378	NA	NA
3	618.287	nRAD_allcov	fc1953	streams	wind11	NA	0	log	mlpe	-8547.61	4280.8	7	0.961	0	-18.8157	0.994841	2.21308	0	NA	NA	0.0925815	10.3801	2910.22	-0.0064654	0.0705099	31.3868	NA	NA
4	0	nRAD_allcov	ptc	alt	wind11	slope	0	log	mlpe	-9165.89	4590.95	8	1.0877	0	-1.32846	0	0.260255	6.85538e-11	0.753046	0	0.0650222	16.7281	0.0802261	-16.5589	0.0398932	6.52379	0.0462305	16.2889
4	123.125	nRAD_allcov	fc1973	alt	wind11	slope	0	log	mlpe	-9042.77	4529.38	8	1.81769	0	-0.00568871	0	1.50246	0	0.27285	0	0.117538	15.4647	0.000392054	-14.51	0.0845048	17.7796	0.0159132	17.1462
4	223.403	nRAD_allcov	fc2000	alt	wind11	slope	0	log	mlpe	-8942.49	4479.24	8	1.50019	0	-0.00514389	0	1.8594	0	0.28048	0	0.136697	10.9746	0.000408978	-12.5774	0.0736965	25.2305	0.0166033	16.893
4	296.176	nRAD_allcov	ptc	streams	trails	wind11	0	log	mlpe	-8869.72	4442.86	8	0.0392763	0	-0.934814	0.555015	-21.3111	0.996079	1.30074	0	0.00229208	17.1357	1.58373	-0.590262	4336.74	-0.00491408	0.0785547	16.5584
4	297.2	nRAD_allcov	fc1953	alt	wind11	slope	0	log	mlpe	-8868.69	4442.35	8	0.84955	7.52731e-14	-0.0048164	0	2.1035	0	0.279127	0	0.1136	7.47842	0.000429188	-11.2221	0.0718774	29.2651	0.0160715	17.3678
4	378.403	nRAD_allcov	fc1973	streams	trails	wind11	0	log	mlpe	-8787.49	4401.75	8	1.91352	0	0.630876	0.451785	-21.6682	0.997393	1.82352	0	0.107516	17.7975	0.838438	0.752443	6631.13	-0.00326764	0.0710053	25.6814
4	487.375	nRAD_allcov	fc2000	rivers	trails	wind11	0	log	mlpe	-8678.52	4347.26	8	1.80668	0	-24.6626	0.999784	-20.7094	0.996826	2.06202	0	0.124451	14.5173	90934.6	-0.000271212	5205.88	-0.00397808	0.0671739	30.6968
4	488.792	nRAD_allcov	fc2000	streams	trails	wind11	0	log	mlpe	-8677.1	4346.55	8	1.80776	0	-0.627041	0.644099	-21.6533	0.99788	2.05986	0	0.126281	14.3153	1.3573	-0.461976	8151.13	-0.00265648	0.0674167	30.5542
4	607.308	nRAD_allcov	fc1953	streams	trails	wind11	0	log	mlpe	-8558.59	4287.29	8	0.955418	0	-20.4715	0.997666	-21.7023	0.997675	2.232	0	0.0940305	10.1607	6998.6	-0.00292509	7447.32	-0.0029141	0.0707722	31.5377
4	608.514	nRAD_allcov	fc1953	rivers	trails	wind11	0	log	mlpe	-8557.38	4286.69	8	0.972494	0	-20.8537	0.998584	-23.5297	0.998984	2.23243	0	0.0940273	10.3427	11751.5	-0.00177455	18481.4	-0.00127316	0.0703398	31.7378
