## Supplementary material for "How ancient forest fragmentation and riparian connectivity generate high levels of genetic diversity in a microendemic Malagasy tree": Table S9

### Sheet: cpSRR_genotypes
				YAK						AT565					AT550					FAM
				Marker ID
Sample ID	Latitude	Longitude	Forest	32	mt-32	9	22	17		19	15	25	41		46	42	48	28		39	51	49
GB_234_2018	-13.1715	49.654	Ambilondamba	106	118	118	156	178		109	139	179	178		113	139	158	168		100	138	180
GB_236_2018	-13.1705	49.6523	Ambilondamba	106	118	118	156	179		109	142	178	176		113	139	158	168		100	139	180
GB_239_2018	-13.1692	49.652	Ambilondamba	106	118	118	156	178		109	140	178	176		113	139	158	168		100	138	180
GB_243_2018	-13.1687	49.6516	Ambilondamba	106	118	118	156	178		109	141	178	176		113	139	158	168		100	138	180
GB_250_2018	-13.1665	49.6494	Ambilondamba	106	118	118	156	179		109	142	178	176		113	139	158	168		100	139	180
AN_312_2018	-12.9777	49.6896	Ampondrabe	106	118	118	156	178		109	139	179	177		113	139	158	169		100	138	180
JS_326_2018	-13.2345	49.8111	Antsiasia	106	118	118	154	179		109	143	178	177		113	140	157	172		98	137	182
JS_328_2018	-13.2345	49.8111	Antsiasia	106	118	118	154	179		109	143	178	177		113	140	157	172		98	137	182
JS_344_2018	-13.2345	49.8132	Antsiasia	106	118	118	156	178		108	140	178	176		113	139	157	169		99	137	181
JS_354_2018	-13.2291	49.813	Antsiasia	106	118	118	156	178		109	139	179	176		113	138	158	168		100	138	180
JS_355_2018	-13.2281	49.8128	Antsiasia	106	118	118	156	178		109	139	179	176		113	138	158	168		100	138	180
JS_374_2018	-13.2216	49.811	Antsiasia	106	118	118	156	178		107	140	178	178		113	139	158	169		99	138	181
AN_314_2018	-13.066	49.6942	Bekaraoka	106	113	118	156	178		110	141	179	177		113	139	158	169		100	138	180
AN_333_2018	-13.0624	49.7008	Bekaraoka	106	118	118	156	178		109	139	179	177		113	139	158	169		100	138	180
AN_344_2018	-13.0591	49.7049	Bekaraoka	106	118	118	156	179		109	142	178	176		113	139	158	168		101	139	180
AN_357_2018	-13.0535	49.7023	Bekaraoka	106	118	118	156	178		109	139	179	177		113	139	158	169		100	138	180
GB_1000_2018	-13.1613	49.7129	Bekaraoka	106	118	118	156	178		110	140	179	178		113	139	158	168		100	138	180
GB_1002_2018	-13.1607	49.7121	Bekaraoka	106	118	118	156	178		110	141	179	178		113	139	158	168		100	138	180
GB_158_2018	-13.195	49.7011	Bekaraoka	106	118	118	156	178		109	140	179	177		113	139	158	168		100	137	179
GB_168_2018	-13.1948	49.7036	Bekaraoka	106	118	118	156	178		109	139	178	177		113	139	158	168		101	138	180
GB_186_2018	-13.1927	49.7069	Bekaraoka	106	118	118	156	178		109	139	178	177		113	139	158	168		101	138	180
GB_670_2018	-13.1835	49.7345	Bekaraoka	106	118	118	156	178		109	140	178	177		113	139	157	170		100	137	181
GB_690_2018	-13.1701	49.733	Bekaraoka	106	118	118	156	178		109	139	178	177		113	139	158	168		100	138	180
GB_693_2018	-13.1688	49.7344	Bekaraoka	106	118	118	156	178		108	142	178	177		113	139	158	168		100	138	180
GB_701_2018	-13.1739	49.7402	Bekaraoka	106	118	118	156	177		110	140	178	177		113	139	158	167		100	138	180
GB_712_2018	-13.1135	49.6778	Bekaraoka	106	118	118	156	179		109	141	178	176		113	139	158	168		100	140	180
GB_728_2018	-13.1108	49.6847	Bekaraoka	106	118	118	156	179		109	141	178	176		113	139	158	168		100	140	180
GB_737_2018	-13.1116	49.6873	Bekaraoka	106	118	118	156	178		110	144	178	176		114	139	158	168		100	138	180
GB_750_2018	-13.1113	49.6901	Bekaraoka	106	118	118	156	178		110	144	178	176		114	139	158	168		100	138	180
GB_755_2018	-13.1119	49.6918	Bekaraoka	106	118	118	156	178		110	144	178	176		114	138	158	168		100	138	180
GB_765_2018	-13.1161	49.7007	Bekaraoka	106	118	118	156	178		110	140	178	177		113	139	157	170		99	137	181
GB_967_2018	-13.1741	49.7041	Bekaraoka	106	118	118	156	178		107	140	178	178		113	139	158	169		99	138	181
GB_976_2018	-13.1674	49.7026	Bekaraoka	106	118	118	156	177		109	140	178	177		113	139	158	168		99	138	180
GB_993_2018	-13.1642	49.7099	Bekaraoka	106	118	118	156	177		109	138	178	177		113	139	158	167		100	138	179
JS_438_2018	-13.0708	49.6945	Bekaraoka	106	118	118	156	178		109	140	179	177		113	139	158	170		100	138	180
JS_478_2018	-13.0773	49.7002	Bekaraoka	106	118	118	156	179		109	142	178	176		113	139	158	168		101	139	180
JS_490_2018	-13.0778	49.7038	Bekaraoka	106	118	118	156	179		109	141	178	176		113	139	157	169		100	139	180
JS_504_2018	-13.0804	49.7041	Bekaraoka	106	118	118	156	179		109	142	178	176		113	139	158	169		100	138	180
AN_132_2018	-13.0206	49.5641	Benanofy	106	119	118	155	178		109	141	178	176		112	139	158	166		101	135	182
AN_153_2018	-13.0173	49.5685	Benanofy	106	119	118	155	178		109	142	179	176		113	139	158	168		101	135	182
AN_157_2018	-13.0177	49.5694	Benanofy	106	119	118	155	179		109	142	178	176		113	139	158	169		100	136	181
AN_171_2018	-13.0219	49.5684	Benanofy	106	119	118	155	178		109	142	179	176		113	139	158	168		101	135	182
JS_121_2018	-13.02	49.5699	Benanofy	106	119	118	155	179		109	142	178	176		113	139	158	169		100	136	181
JS_134_2018	-13.0181	49.5703	Benanofy	106	118	118	156	178		109	140	179	177		113	139	158	168		100	138	180
JS_140_2018	-13.0168	49.5704	Benanofy	106	119	118	155	179		109	142	178	175		113	139	158	169		100	136	181
JS_162_2018	-13.0188	49.5728	Benanofy	106	119	118	155	178		109	140	178	176		113	139	158	167		101	135	182
JS_173_2018	-13.0212	49.5705	Benanofy	106	119	118	155	179		109	142	178	176		113	139	158	169		100	136	181
RAN_75_2018	-12.9986	49.5943	Benanofy	106	118	118	156	178		111	139	179	177		113	139	158	168		100	138	180
RAN_86_2018	-13.0097	49.6003	Benanofy	106	118	118	156	178		109	139	179	177		113	139	158	169		100	138	180
GB_124_2017	-13.2778	49.6191	Binara	107	118	118	156	178		110	138	178	177		113	139	157	167		99	137	182
GB_125_2017	-13.2778	49.6191	Binara	106	118	118	156	178		109	142	178	171		113	140	158	168		99	137	181
GB_126_2017	-13.2778	49.6191	Binara	107	118	118	156	178		110	138	178	177		113	139	157	167		99	137	182
GB_158_2018	-13.2778	49.6191	Binara	107	118	118	156	178		110	138	178	177		113	139	157	167		99	137	182
GB_48_2017	-13.2581	49.6112	Binara	106	118	118	156	178		109	142	178	171		113	140	158	168		99	137	181
GB_56_2017	-13.2583	49.6109	Binara	106	118	118	156	178		109	142	178	171		113	140	158	168		99	137	181
GB_750_2018	-13.2581	49.6112	Binara	106	118	118	156	178		109	142	178	171		113	140	158	168		99	137	181
GB_755_2018	-13.2583	49.6109	Binara	106	118	118	156	178		109	142	178	171		113	140	158	168		99	137	181
GB_498_2018	-13.2265	49.7525	Bobankora	106	118	118	156	178		109	141	178	176		113	139	158	166		100	138	180
GB_501_2018	-13.2268	49.7529	Bobankora	106	118	118	156	178		109	141	178	176		113	140	158	166		100	138	180
GB_561_2018	-13.2274	49.7541	Bobankora	106	118	118	156	178		109	140	178	177		113	139	158	168		101	138	180
GB_566_2018	-13.2256	49.7529	Bobankora	106	118	118	156	177		109	142	178	177		113	139	158	167		100	138	179
GB_571_2018	-13.2251	49.7536	Bobankora	106	118	118	156	178		111	139	179	177		114	139	158	168		100	137	180
GB_634_2018	-13.2161	49.758	Bobankora	106	118	118	156	178		109	138	178	177		113	139	157	170		99	137	181
GB_645_2018	-13.2149	49.7575	Bobankora	107	118	118	156	178		109	140	178	178		113	139	158	168		101	139	180
JS_380_2018	-13.2526	49.7728	Bobankora	106	118	118	156	178		107	140	178	178		113	139	158	170		99	138	181
JS_388_2018	-13.2522	49.768	Bobankora	106	118	118	157	178		107	141	178	178		113	139	158	169		99	138	181
JS_389_2018	-13.2524	49.7678	Bobankora	106	118	118	156	178		107	140	178	178		113	139	158	170		99	138	181
JS_435_2018	-13.239	49.7654	Bobankora	106	118	118	156	178		109	142	178	176		113	139	158	166		100	138	180
AN_123_2018	-13.0954	49.5514	Solaniampilana	106	119	118	155	179		107	136	178	176		113	138	158	163		98	135	181
AN_127_2018	-13.0952	49.5509	Solaniampilana	106	119	118	155	178		108	139	178	176		113	139	158	166		101	135	182
AN_2_2018	-13.0727	49.5822	Solaniampilana	106	119	118	155	178		109	141	178	176		113	139	158	167		101	135	182
AN_25_2018	-13.0863	49.5823	Solaniampilana	107	118	118	156	179		109	142	178	176		113	139	158	168		100	139	180
AN_6_2018	-13.0734	49.5827	Solaniampilana	106	119	118	155	178		110	141	178	176		113	139	158	167		101	135	182
AN_80_2018	-13.0964	49.5608	Solaniampilana	106	119	118	155	179		107	141	178	176		113	138	158	163		98	135	181
JS_1_2018	-13.0958	49.5824	Solaniampilana	106	119	118	155	178		110	142	178	176		113	139	158	162		101	135	182
JS_18_2018	-13.0983	49.5817	Solaniampilana	106	119	118	155	178		109	142	178	176		113	139	158	167		101	135	182
JS_36_2018	-13.1037	49.5769	Solaniampilana	106	119	118	155	179		107	136	178	176		113	138	158	163		98	135	181
JS_46_2018	-13.1052	49.5719	Solaniampilana	106	119	118	155	178		109	141	178	176		113	139	158	167		101	135	182
