## Supplementary material for "How ancient forest fragmentation and riparian connectivity generate high levels of genetic diversity in a microendemic Malagasy tree": Table S11

### Sheet: Sheet1
				Original variants																		Summarized variants
Sample ID	Latitude	Longitude	Forest	61173	61174	61175	61262	61715	62034	336941	336942	343571	344347	405658	431714	431715	439231	439232	439233	576108		61173	61262	61715	62034	336941	343571	344347	405658	431714	439234	576108
GB_234_2018	-13.1715	49.654	Ambilondamba	T	C	C	A	A	T	T	C	G	A	C	G	A	G	A	A	A		T	A	A	T	T	G	A	C	G	1	A
GB_236_2018	-13.1705	49.6523	Ambilondamba	T	C	C	A	C	T	T	C	G	A	C	G	A	G	A	A	A		T	A	C	T	T	G	A	C	G	1	A
GB_239_2018	-13.1692	49.652	Ambilondamba	T	C	C	A	A	T	T	C	G	A	C	T	C	T	C	A	A		T	A	A	T	T	G	A	C	T	2	A
GB_243_2018	-13.1687	49.6516	Ambilondamba	T	C	C	A	A	T	T	C	G	A	C	G	A	G	A	A	A		T	A	A	T	T	G	A	C	G	1	A
GB_250_2018	-13.1665	49.6494	Ambilondamba	T	C	C	A	C	T	G	A	G	A	C	G	A	G	A	A	A		T	A	C	T	G	G	A	C	G	1	A
AN_312_2018	-12.9777	49.6896	Ampondrabe	T	C	C	A	A	T	G	A	G	A	C	G	A	G	A	A	A		T	A	A	T	G	G	A	C	G	1	A
JS_326_2018	-13.2345	49.8111	Antsiasia	T	C	C	C	A	T	G	A	G	A	C	T	C	G	A	A	A		T	C	A	T	G	G	A	C	T	1	A
JS_328_2018	-13.2345	49.8111	Antsiasia	T	C	C	C	A	T	G	A	G	A	C	T	C	G	A	A	A		T	C	A	T	G	G	A	C	T	1	A
JS_344_2018	-13.2345	49.8132	Antsiasia	T	C	C	A	C	T	G	A	G	A	C	T	C	G	A	A	A		T	A	C	T	G	G	A	C	T	1	A
JS_354_2018	-13.2291	49.813	Antsiasia	T	C	C	A	C	T	G	A	G	A	C	T	C	G	A	A	A		T	A	C	T	G	G	A	C	T	1	A
JS_355_2018	-13.2281	49.8128	Antsiasia	T	C	C	A	C	T	G	A	G	A	C	T	C	G	A	A	A		T	A	C	T	G	G	A	C	T	1	A
JS_374_2018	-13.2216	49.811	Antsiasia	T	C	C	A	C	T	G	A	G	A	C	G	A	T	T	C	A		T	A	C	T	G	G	A	C	G	3	A
AN_314_2018	-13.066	49.6942	Bekaraoka	T	C	C	A	C	T	G	A	G	A	C	G	A	G	A	A	A		T	A	C	T	G	G	A	C	G	1	A
AN_333_2018	-13.0624	49.7008	Bekaraoka	T	C	C	A	A	T	G	A	G	A	C	G	A	G	A	A	A		T	A	A	T	G	G	A	C	G	1	A
AN_344_2018	-13.0591	49.7049	Bekaraoka	T	C	C	A	C	T	G	A	G	A	C	G	A	G	A	A	A		T	A	C	T	G	G	A	C	G	1	A
AN_357_2018	-13.0535	49.7023	Bekaraoka	T	C	C	A	A	T	G	A	G	A	C	G	A	G	A	A	A		T	A	A	T	G	G	A	C	G	1	A
GB_1000_2018	-13.1613	49.7129	Bekaraoka	T	C	C	A	A	T	G	A	G	A	C	G	A	G	A	A	A		T	A	A	T	G	G	A	C	G	1	A
GB_1002_2018	-13.1607	49.7121	Bekaraoka	T	C	C	A	A	T	G	A	G	A	C	G	A	G	A	A	A		T	A	A	T	G	G	A	C	G	1	A
GB_168_2018	-13.1948	49.7036	Bekaraoka	T	C	C	A	A	T	G	A	G	A	C	G	A	G	A	A	A		T	A	A	T	G	G	A	C	G	1	A
GB_186_2018	-13.1927	49.7069	Bekaraoka	T	C	C	A	A	T	G	A	G	A	C	G	A	G	A	A	A		T	A	A	T	G	G	A	C	G	1	A
GB_670_2018	-13.1835	49.7345	Bekaraoka	T	C	C	A	C	T	G	A	G	A	C	G	A	G	A	A	A		T	A	C	T	G	G	A	C	G	1	A
GB_690_2018	-13.1701	49.733	Bekaraoka	T	C	C	A	A	T	G	A	G	A	C	G	A	G	A	A	A		T	A	A	T	G	G	A	C	G	1	A
GB_693_2018	-13.1688	49.7344	Bekaraoka	T	C	C	A	A	T	G	A	G	A	C	G	A	G	A	A	A		T	A	A	T	G	G	A	C	G	1	A
GB_701_2018	-13.1739	49.7402	Bekaraoka	T	C	C	A	A	T	G	A	G	A	C	G	A	G	A	A	A		T	A	A	T	G	G	A	C	G	1	A
GB_712_2018	-13.1135	49.6778	Bekaraoka	T	C	C	A	C	T	G	A	G	A	C	G	A	G	A	A	A		T	A	C	T	G	G	A	C	G	1	A
GB_728_2018	-13.1108	49.6847	Bekaraoka	T	C	C	A	C	T	G	A	G	A	C	G	A	G	A	A	A		T	A	C	T	G	G	A	C	G	1	A
GB_737_2018	-13.1116	49.6873	Bekaraoka	T	C	C	A	C	T	G	A	G	A	C	G	A	G	A	A	A		T	A	C	T	G	G	A	C	G	1	A
GB_765_2018	-13.1161	49.7007	Bekaraoka	G	A	A	A	C	T	G	A	G	A	G	G	A	G	A	A	A		G	A	C	T	G	G	A	G	G	1	A
GB_967_2018	-13.1741	49.7041	Bekaraoka	T	C	C	A	C	T	G	A	G	A	C	T	C	T	T	C	A		T	A	C	T	G	G	A	C	T	3	A
GB_976_2018	-13.1674	49.7026	Bekaraoka	T	C	C	A	C	T	G	A	G	A	C	G	A	G	A	A	A		T	A	C	T	G	G	A	C	G	1	A
GB_993_2018	-13.1642	49.7099	Bekaraoka	T	C	C	A	A	T	G	A	G	A	C	G	A	G	A	A	A		T	A	A	T	G	G	A	C	G	1	A
JS_438_2018	-13.0708	49.6945	Bekaraoka	T	C	C	A	A	T	G	A	G	A	C	G	A	G	A	A	A		T	A	A	T	G	G	A	C	G	1	A
JS_478_2018	-13.0773	49.7002	Bekaraoka	T	C	C	A	C	T	G	A	G	A	C	G	A	G	A	A	A		T	A	C	T	G	G	A	C	G	1	A
JS_490_2018	-13.0778	49.7038	Bekaraoka	T	C	C	A	C	T	G	A	G	A	N	G	A	G	A	A	A		T	A	C	T	G	G	A	C	G	1	A
JS_504_2018	-13.0804	49.7041	Bekaraoka	T	C	C	A	C	T	G	A	G	A	C	G	A	G	A	A	A		T	A	C	T	G	G	A	C	G	1	A
AN_132_2018	-13.0206	49.5641	Benanofy	G	A	A	A	C	G	T	C	G	G	C	G	A	T	C	A	T		G	A	C	G	T	G	G	C	G	2	T
AN_153_2018	-13.0173	49.5685	Benanofy	G	A	A	A	C	G	T	C	G	G	C	G	A	G	A	A	T		G	A	C	G	T	G	G	C	G	1	T
AN_157_2018	-13.0177	49.5694	Benanofy	G	A	A	A	C	G	T	C	G	G	C	G	A	T	C	A	T		G	A	C	G	T	G	G	C	G	2	T
AN_171_2018	-13.0219	49.5684	Benanofy	G	A	A	A	C	G	T	C	G	G	C	G	A	G	A	A	T		G	A	C	G	T	G	G	C	G	1	T
JS_121_2018	-13.02	49.5699	Benanofy	G	A	A	A	C	G	T	C	G	G	C	G	A	T	C	A	T		G	A	C	G	T	G	G	C	G	2	T
JS_134_2018	-13.0181	49.5703	Benanofy	T	C	C	A	A	T	T	C	G	A	C	G	A	G	A	A	A		T	A	A	T	T	G	A	C	G	1	A
JS_140_2018	-13.0168	49.5704	Benanofy	G	A	A	A	C	G	T	C	G	G	C	G	A	T	C	A	T		G	A	C	G	T	G	G	C	G	2	T
JS_162_2018	-13.0188	49.5728	Benanofy	G	A	A	A	C	G	T	C	G	G	C	G	A	G	A	A	T		G	A	C	G	T	G	G	C	G	1	T
JS_173_2018	-13.0212	49.5705	Benanofy	G	A	A	A	C	G	T	C	G	G	C	G	A	T	C	A	T		G	A	C	G	T	G	G	C	G	2	T
RAN_75_2018	-12.9986	49.5943	Benanofy	T	C	C	A	A	T	T	C	G	A	C	G	A	G	A	A	A		T	A	A	T	T	G	A	C	G	1	A
RAN_86_2018	-13.0097	49.6003	Benanofy	T	C	C	A	A	T	G	A	G	A	N	G	A	G	A	A	A		T	A	A	T	G	G	A	C	G	1	A
GB_124_2017	-13.2778	49.6191	Binara	T	C	C	A	A	T	G	A	G	A	C	G	A	G	A	A	A		T	A	A	T	G	G	A	C	G	1	A
GB_125_2017	-13.2778	49.6191	Binara	T	C	C	A	C	T	G	A	G	A	C	G	A	G	A	A	A		T	A	C	T	G	G	A	C	G	1	A
GB_126_2017	-13.2778	49.6191	Binara	T	C	C	A	A	T	G	A	G	A	C	G	A	G	A	A	A		T	A	A	T	G	G	A	C	G	1	A
GB_48_2017	-13.2581	49.6112	Binara	T	C	C	A	C	T	G	A	G	A	C	G	A	G	A	A	A		T	A	C	T	G	G	A	C	G	1	A
GB_56_2017	-13.2583	49.6109	Binara	T	C	C	A	C	T	G	A	G	A	C	G	A	G	A	A	A		T	A	C	T	G	G	A	C	G	1	A
GB_498_2018	-13.2265	49.7525	Bobankora	T	C	C	A	C	T	G	A	G	A	C	G	A	G	A	A	A		T	A	C	T	G	G	A	C	G	1	A
GB_501_2018	-13.2268	49.7529	Bobankora	T	C	C	A	C	T	G	A	G	A	C	G	A	G	A	A	A		T	A	C	T	G	G	A	C	G	1	A
GB_561_2018	-13.2274	49.7541	Bobankora	T	C	C	A	A	T	G	A	G	A	C	G	A	G	A	A	A		T	A	A	T	G	G	A	C	G	1	A
GB_566_2018	-13.2256	49.7529	Bobankora	T	C	C	A	A	T	G	A	G	A	C	G	A	G	A	A	A		T	A	A	T	G	G	A	C	G	1	A
GB_571_2018	-13.2251	49.7536	Bobankora	T	C	C	A	A	T	G	A	G	A	C	G	A	G	A	A	A		T	A	A	T	G	G	A	C	G	1	A
GB_634_2018	-13.2161	49.758	Bobankora	T	C	C	A	C	T	G	A	G	A	C	G	A	G	A	A	A		T	A	C	T	G	G	A	C	G	1	A
GB_645_2018	-13.2149	49.7575	Bobankora	T	C	C	A	A	T	G	A	G	A	C	G	A	G	A	A	A		T	A	A	T	G	G	A	C	G	1	A
JS_380_2018	-13.2526	49.7728	Bobankora	T	C	C	A	C	T	G	A	G	A	C	G	A	T	T	C	A		T	A	C	T	G	G	A	C	G	1	A
JS_388_2018	-13.2522	49.768	Bobankora	T	C	C	A	C	T	G	A	G	A	C	G	A	T	T	C	A		T	A	C	T	G	G	A	C	G	3	A
JS_389_2018	-13.2524	49.7678	Bobankora	T	C	C	A	C	T	G	A	G	A	C	G	A	T	T	C	N		T	A	C	T	G	G	A	C	G	3	A
JS_435_2018	-13.239	49.7654	Bobankora	T	C	C	A	C	T	G	A	G	A	C	G	A	G	A	A	A		T	A	C	T	G	G	A	C	G	1	A
AN_123_2018	-13.0954	49.5514	Solaniampilana	G	A	A	A	C	G	T	C	T	G	C	G	A	T	C	A	T		G	A	C	G	T	T	G	C	G	2	T
AN_127_2018	-13.0952	49.5509	Solaniampilana	G	A	A	A	C	G	T	C	G	G	C	G	A	T	C	A	T		G	A	C	G	T	G	G	C	G	2	T
AN_2_2018	-13.0727	49.5822	Solaniampilana	G	A	A	A	C	G	T	C	G	G	C	G	A	T	C	A	T		G	A	C	G	T	G	G	C	G	2	T
AN_25_2018	-13.0863	49.5823	Solaniampilana	T	C	C	A	C	T	G	A	G	A	C	G	A	G	A	A	A		T	A	C	T	G	G	A	C	G	1	A
AN_6_2018	-13.0734	49.5827	Solaniampilana	G	A	A	A	C	G	T	C	G	G	C	G	A	T	C	A	T		G	A	C	G	T	G	G	C	G	2	T
AN_80_2018	-13.0964	49.5608	Solaniampilana	G	A	A	A	C	G	T	C	T	G	C	G	A	G	A	A	T		G	A	C	G	T	T	G	C	G	1	T
JS_1_2018	-13.0958	49.5824	Solaniampilana	G	A	A	A	C	G	T	C	G	G	C	G	A	G	A	A	T		G	A	C	G	T	G	G	C	G	1	T
JS_18_2018	-13.0983	49.5817	Solaniampilana	G	A	A	A	C	G	T	C	G	G	C	G	A	G	A	A	T		G	A	C	G	T	G	G	C	G	1	T
JS_36_2018	-13.1037	49.5769	Solaniampilana	G	A	A	A	C	G	T	C	T	G	C	G	A	T	C	A	T		G	A	C	G	T	T	G	C	G	2	T
JS_46_2018	-13.1052	49.5719	Solaniampilana	G	A	A	A	C	G	T	C	G	G	C	G	A	G	A	A	T		G	A	C	G	T	G	G	C	G	1	T
